# A module-based approach for post-omics, post-GWAS network-based gene classification

**DOI:** 10.1101/2025.08.11.669721

**Authors:** Alexander McKim, Christopher A. Mancuso, Arjun Krishnan

## Abstract

Complex traits and diseases are highly polygenic and understanding the full set of genes involved is a central challenge in biomedicine. However, due to sample size limitations and noise (technical and biological), experimental approaches for disease-gene discovery such as transcriptomics and GWAS result in long, noisy, heterogeneous gene lists, which may be trimmed to a subset of likely relevant genes while leaving several false negatives. Computational gene classification approaches, especially those using genome-scale molecular interaction networks, are promising avenues for complementing such experimental findings by analytically expanding observed gene lists based on the functional relatedness between genes. We previously introduced the network-based gene classification approach, *GenePlexus*, which was rigorously benchmarked to show state-of-the-art performance, especially for predicting novel genes associated with biological processes and fine-grained phenotypes. Network-based gene classification performance, however, declines for diseases, especially when the inputs are omics and GWAS-based long gene lists. Here, we show that such disease gene lists span multiple biological processes spread across the molecular network and propose *ModGenePlexus*, a new network-based gene classification method that takes a two-stage approach. First, clustering and semi-supervised learning decomposes the input gene list into coherent denoised network gene modules. Then, *ModGenePlexus* trains supervised (*GenePlexus*) classifiers for each module and aggregates predictions to return genome-wide rankings. We benchmarked *ModGenePlexus* across simulated data, transcriptomic signatures, and GWAS datasets (together spanning hundreds of diseases), showing improved recovery of known disease genes compared to *GenePlexus*. Beyond improved classification, the results of enrichment analysis of *ModGenePlexus* outputs are much more interpretable by virtue of revealing nuanced biological processes. Together, these results establish *ModGenePlexus* as a scalable, interpretable tool for gene classification of GWAS and -omics derived genelists across diverse biological contexts.
