## Supplementary material for "A module-based approach for post-omics, post-GWAS network-based gene classification": S1

CurrentGSC	medianSetSize	totalSets	maxsetSize	SDSetSize	totalUniqueGenes
CREEDS Disease	535	311	4098	622.0822392704397	15508
CREEDS Gene Knockout	538.5	972	4249	409.9789866096834	16129
CREEDS Drug Profile	550.5	234	3954	421.90229091997816	13358
MAGMA-derived p<1e-2	221	670	4691	406.07810085271393	17841
MAGMA-derived p<1e-5	189.5	32	1703	298.96352539420093	4703
MAGMA-derived p<1e-8	158	15	780	170.98557444026284	1998
